# NuRD chromatin remodeling is required to repair exogenous DSBs in the *Caenorhabditis elegans* germline

**DOI:** 10.1101/2024.09.14.613027

**Authors:** Deepshikha Ananthaswamy, Kelin Funes, Thiago Borges, Scott Roques, Nina Fassnacht, Sereen El Jamal, Paula M. Checchi, Teresa Wei-sy Lee

**Author notes:** contributed equally (Kelin Funes, Thiago Borges).

## Abstract

Organisms rely on coordinated networks of DNA repair pathways to protect genomes against toxic double-strand breaks (DSBs), particularly in germ cells. All repair mechanisms must successfully negotiate the local chromatin environment in order to access DNA. For example, nucleosomes can be repositioned by the highly conserved Nucleosome Remodeling and Deacetylase (NuRD) complex. In *Caenorhabditis elegans*, NuRD functions in the germline to repair DSBs – the loss of NuRD’s ATPase subunit, LET-418/CHD4, prevents DSB resolution and therefore reduces fertility. In this study, we challenge germlines with exogenous DNA damage to better understand NuRD’s role in repairing DSBs. We find that *let-418* mutants are sensitive to cisplatin and hydroxyurea: exposure to either mutagen impedes DSB repair, generates aneuploid oocytes, and reduces fertility and embryonic survival. These defects resemble those seen when the Fanconi anemia (FA) DNA repair pathway is compromised, and we find that LET-418’s activity is epistatic to that of the FA component FCD-2/FANCD2. We propose a model in which NuRD is recruited to the site of DNA lesions to remodel chromatin and allow access for FA pathway components. Together, these results implicate NuRD in the repair of both endogenous DSBs and exogenous DNA lesions to preserve genome integrity in developing germ cells.

**ARTICLE SUMMARY:** Preserving genome integrity in germ cells is critical for the survival of individuals and species. Our previous work shows that nucleosome remodeling plays an important role in repairing meiotic DNA damage. Here, we further challenge genomes with toxic DNA damaging agents to test the requirement for remodeling in the germline. We find that DNA damage accumulates in the absence of remodeling, which drastically reduces oocyte quality, and also show that the requirement for remodeling is epistatic to the Fanconi anemia DNA repair pathway. These findings demonstrate that local chromatin environments must be remodeled in response to DNA damage to maintain oocyte quality.
