## Supplemental Tables for "NuRD chromatin remodeling is required to repair exogenous DSBs in the *Caenorhabditis elegans* germline"

### Sheet: S1. RAD-51 foci 
Table S1. Mitotic RAD-51 foci.														Kruskal-Wallis test with Dunn’s post-hoc test
mutagen & figure	replicate	condition	number of RAD-51 foci				average	S.E.M		percentage of nuclei with indicated foci number				unexposed vs exposed	vs. WT dose matched	vs. fcd-2; let-418 dose matched	vs. let-418 dose matched
			0 foci	1 focus	2-3 foci	4-5 foci				0 foci	1 focus	2-3 foci	4-5 foci
CISPLATIN (FIG. 1A, 1B)	all reps combined	WT	3111	88	6	0	0.0312	0.003256	WT	0.970671	0.0274571	0.00187207	0	<0.0001
		WT 400 uM	2098	285	66	0	0.1748	0.009395	WT 400 uM	0.856676	0.116374	0.0269498	0
		fcd-2	3149	142	10	0	0.04908	0.003997	fcd-2	0.953953	0.0430173	0.00302939	0	<0.0001	0.7742	>0.9999	0.0622
		fcd-2 400 uM	2274	377	206	0	0.2951	0.01224	fcd-2 400 uM	0.79594	0.131957	0.0721036	0		<0.0001	<0.0001	0.0438
		let-418	2822	190	24	0	0.07839	0.005386	let-418	0.929513	0.0625823	0.00790514	0	<0.0001	<0.0001	0.8729
		let-418 400 uM	2533	367	298	54	0.417	0.01631	let-418 400 uM	0.778905	0.112854	0.0916359	0.0166052		<0.0001	>0.9999
		let-418;fcd-2	2747	135	20	0	0.06065	0.004986	let-418;fcd-2	0.946589	0.0465196	0.0068918	0	<0.0001	0.0828
		let-418; fcd-2 400 uM	2014	297	254	81	0.4661	0.01963	let-418; fcd-2 400 uM	0.761149	0.112245	0.095994	0.0306122		<0.0001
	rep 1	WT	932	35	5	0	0.0463	0.007488
		WT 400 uM	657	71	24	9	0.1919	0.0195
		fcd-2	958	50	2	0	0.07765	0.008239
		fcd-2 400 uM	798	146	62	23	0.2279	0.01612
		let-418	881	53	13	0	0.05675	0.007574
		let-418 400 uM	850	109	91	34	0.4499	0.03128
		let-418;fcd-2	987	62	8	0	0.07379	0.008891
		let-418; fcd-2 400 uM	721	120	99	24	0.5443	0.03531
	rep 2	WT	1073	32	0	0	0.02896	0.005047
		WT 400 uM	654	144	6	0	0.194	0.01461
		fcd-2	1245	17	0	0	0.07346	0.008169
		fcd-2 400 uM	747	120	67	0	0.2089	0.01682
		let-418	927	103	9	0	0.1165	0.01076
		let-418 400 uM	822	128	108	18	0.4331	0.02827
		let-418;fcd-2	803	21	2	0	0.05347	0.007219
		let-418; fcd-2 400 uM	651	85	31	11	0.6612	0.04315
	rep 3	WT	1106	21	0	0	0.01863	0.00403
		WT 400 uM	787	70	15	0	0.117	0.01299
		fcd-2	946	75	7	0	0.01347	0.003246
		fcd-2 400 uM	729	111	52	0	0.288	0.02103
		let-418	1014	34	0	0	0.03244	0.005476
		let-418 400 uM	861	130	61	2	0.2647	0.01971
		let-418;fcd-2	957	52	1	0	0.02788	0.005986
		let-418; fcd-2 400 uM	669	86	96	27	0.2622	0.026						Kruskal-Wallis test with Dunn’s post-hoc test
mutagen & figure	replicate	condition	number of RAD-51 foci				average	S.E.M		percentage of nuclei with indicated foci number				unexposed vs exposed	vs. WT dose matched	vs. fcd-2; let-418 dose matched	vs. let-418 dose matched
			0 foci	1 focus	2-3 foci	4-5 foci				0 foci	1 focus	2-3 foci	4-5 foci
HYDROXYUREA (FIG. 2A, 2B)	all reps combined	WT	2246	57	2	1	0.02695	0.003457	WT	0.973493	0.0252245	0.000855066	0.000427533	0.0046
		WT 10 mM	2159	120	3	0	0.05521	0.004901	WT 10 mM	0.9461	0.0525855	0.00131464	0
		fcd-2	1993	126	16	0	0.05652	0.005438	fcd-2	0.933489	0.0590164	0.00749415	0	0.0122	0.0157	>0.9999	>0.9999
		fcd-2 10 mM	2170	155	28	0	0.08967	0.006695	fcd-2 10 mM	0.922227	0.0658734	0.0118997	0		0.0243	<0.0001	0.3053
		let-418	2345	115	11	0	0.05544	0.004981	let-418	0.949008	0.0465399	0.00445164	0	<0.0001	0.0146	>0.9999
		let-418 10 mM	2237	209	26	3	0.1127	0.007663	let-418 10 mM	0.903838	0.0844444	0.0105051	0.00121212		<0.0001	0.9815
		let-418;fcd-2	1702	114	7	0	0.07021	0.006328	let-418;fcd-2	0.933626	0.0625343	0.00383982	0	<0.0001	<0.0001
		let-418; fcd-2 10 mM	1840	181	47	2	0.1435	0.01	let-418; fcd-2 10 mM	0.888889	0.0874396	0.0227053	0.000966184		<0.0001
	rep 1	WT	967	24	0	1	0.02422	0.004886
		WT 10 mM	827	52	1	0	0.06136	0.008253
		fcd-2	754	54	7	0	0.0581	0.007222
		fcd-2 10 mM	774	68	18	0	0.1092	0.01097
		let-418	989	61	5	0	0.06683	0.008791
		let-418 10 mM	839	88	7	0	0.1209	0.01313
		let-418;fcd-2	639	48	1	0	0.07267	0.01012
		let-418; fcd-2 10 mM	684	78	14	0	0.1392	0.01464
	rep 2	WT	791	15	2	0	0.01861	0.004763
		WT 10 mM	858	30	1	0	0.036	0.006451
		fcd-2	775	46	8	0	0.03268	0.006432
		fcd-2 10 mM	745	42	4	0	0.08553	0.009175
		let-418	740	25	3	0	0.05603	0.008031
		let-418 10 mM	979	79	8	0	0.06321	0.009368
		let-418;fcd-2	625	43	4	0	0.07589	0.01106
		let-418; fcd-2 10 mM	791	72	22	1	0.1424	0.01567
	rep 3	WT	488	18	0	0	0.03557	0.008242
		WT 10 mM	474	38	1	0	0.07797	0.01217
		fcd-2	464	26	1	0	0.04496	0.008166
		fcd-2 10 mM	651	45	6	0	0.1197	0.01702
		let-418	616	29	3	0	0.05306	0.01014
		let-418 10 mM	419	42	11	3	0.0812	0.01144
		let-418;fcd-2	438	23	2	0	0.05832	0.01173
		let-418; fcd-2 10 mM	365	31	11	1	0.1351	0.02167

### Sheet: S2. DAPI bodies
Table S2. Diakinesis DAPI bodies.
													Fisher's exact test using DAPI body number
mutagen & figure	replicate	condition	number of DAPI bodies					percentages of nuclei with indicated DAPI bodies					unexposed vs exposed	vs. WT dose matched	vs. fcd-2; let-418 dose matched
			> 6 bodies	6 bodies	5 bodies	4 bodies	< 4 bodies	> 6 bodies	6 bodies	5 bodies	4 bodies	< 4 bodies
CISPLATIN (FIG. 3A, 3B)	all reps combined	WT	0	109	11	0	0	0	0.908333	0.0916667	0	0	0.594
		WT 400uM	0	104	13	1	0	0	0.881356	0.110169	0.00847458	0
		fcd-2	0	84	32	3	0	0	0.705882	0.268908	0.0252101	0	0.0288	0.594	0.488
		fcd-2 400uM	3	99	12	2	0	0.0258621	0.853448	0.103448	0.0172414	0		0.0175	0.0011
		let-418	1	83	13	3	0	0.01	0.83	0.13	0.03	0	0.9134	0.0826	0.0346
		let-418 400uM	0	90	17	3	1	0	0.810811	0.153153	0.027027	0.00900901		0.2959	0.0026
		let-418;fcd-2	0	70	28	4	0	0	0.686275	0.27451	0.0392157	0	0.0373	4e-05
		let-418;fcd-2 400uM	7	63	25	6	1	0.0686275	0.617647	0.245098	0.0588235	0.00980392		1e-06
	rep 1	WT	0	38	2	0	0
		WT 400uM	0	37	1	0	0
		fcd-2	0	31	8	1	0
		fcd-2 400uM	2	36	2	0	0
		let-418	0	30	2	2	0
		let-418 400uM	0	33	5	0	0
		let-418;fcd-2	0	30	5	0	0
		let-418;fcd-2 400uM	0	26	8	2	0
	rep 2	WT	0	37	3	0	0
		WT 400uM	0	35	5	0	0
		fcd-2	0	27	12	1	0
		fcd-2 400uM	0	31	7	0	0
		let-418	0	23	3	1	0
		let-418 400uM	0	26	6	1	1
		let-418;fcd-2	0	20	12	1	0
		let-418;fcd-2 400uM	0	18	13	4	1
	rep 3	WT	0	34	6	0	0
		WT 400uM	0	32	7	1	0
		fcd-2	0	26	12	1	0
		fcd-2 400uM	1	32	3	2	0
		let-418	1	30	8	0	0
		let-418 400uM	0	31	6	2	0
		let-418;fcd-2	0	20	11	3	0
		let-418;fcd-2 400uM	7	19	4	0	0						Fisher's exact test using DAPI body number
mutagen & figure	replicate	condition	number of DAPI bodies					percentages of nuclei with indicated DAPI bodies					unexposed vs exposed	vs. WT dose matched	vs. fcd-2; let-418 dose matched
			> 6 bodies	6 bodies	5 bodies	4 bodies	< 4 bodies	> 6 bodies	6 bodies	5 bodies	4 bodies	< 4 bodies
HYDROXYUREA (FIG 3C, 3D)	all reps combined	WT	0	89	17	0	0	0	0.839623	0.160377	0	0	0.379
		WT 400uM	0	81	18	2	0	0	0.80198	0.178218	0.019802	0
		fcd-2	0	84	15	3	0	0	0.823529	0.147059	0.0294118	0	0.956	0.173	0.26
		fcd-2 400uM	0	80	20	2	2	0	0.769231	0.192308	0.0192308	0.0192308		0.874	0.0047
		let-418	0	78	18	3	0	0	0.787879	0.181818	0.030303	0	0.0058	0.144	0.44261
		let-418 400uM	3	75	10	1	3	0.0326087	0.815217	0.108696	0.0108696	0.0326087		0.016	0.00248
		let-418;fcd-2	0	53	19	3	0	0	0.706667	0.253333	0.04	0	0.00986	0.0078
		let-418;fcd-2 400uM	6	58	22	9	5	0.06	0.58	0.22	0.09	0.05		0.00015
	rep 1	WT	0	32	6	0	0
		WT 400uM	0	31	6	0	0
		fcd-2	0	31	6	0	0
		fcd-2 400uM	0	27	12	0	1
		let-418	0	27	8	1	0
		let-418 400uM	1	30	2	0	0
		let-418;fcd-2	0	19	9	0	0
		let-418;fcd-2 400uM	1	18	13	2	1
	rep 2	WT	0	33	6	0	0
		WT 400uM	0	28	6	2	0
		fcd-2	0	29	7	1	0
		fcd-2 400uM	0	31	5	1	0
		let-418	0	27	8	1	0
		let-418 400uM	0	25	4	1	1
		let-418;fcd-2	0	18	6	1	0
		let-418;fcd-2 400uM	3	22	5	3	2
	rep 3	WT	0	24	5	0	0
		WT 400uM	0	22	6	0	0
		fcd-2	0	24	2	2	0
		fcd-2 400uM	0	22	3	1	1
		let-418	0	24	2	1	0
		let-418 400uM	2	20	4	0	2
		let-418;fcd-2	0	16	4	2	0
		let-418;fcd-2 400uM	2	18	4	4	2

### Sheet: S3. emb survival mutagen
Table S3. Embryonic survival after mutagen exposure.
												one-way ANOVA with a Šídák correction
mutagen and figure	replicate	genotype	avg % survival	S.E.M.	avg emb	S.E.M.	total emb	avg adults	S.E.M.	total adults	# assayed	unexposed vs exposed	vs. WT dose matched	vs. fcd-2; let-418 dose matched
CISPLATIN (Fig. 4A)	all reps combined	N2	0.9667	2.042	14.9333	1.5356	224	14.4	1.54428	216	125	0.0453
		N2 400uM	0.7338	6.821	7.6	0.663023	114	5.6	0.63994	84	125
		fcd-2	0.8614	4.827	7.86667	0.84147	118	6.73333	0.814878	101	125	0.8831	0.9715	0.9826
		fcd-2 400uM	0.7378	3.443	16.8	0.903571	252	12.8	0.813392	192	125		>0.9999	<0.0001
		let-418	0.7791	4.839	6.6	0.388879	99	4.93333	0.352779	74	125	<0.0001	0.2393	>0.9999
		let-418 400uM	0.3901	8.076	6.4	0.41332	96	3	0.500793	45	125		0.0002	>0.9999
		fcd-2;let-418	0.7611	7.981	3.4	0.377223	51	2.53333	0.351509	38	125	<0.0001	0.1302
		fcd-2;let-418 400uM	0.3332	4.416	6.4	0.300793	96	2.4	0.300793	36	125		<0.0001
		xpf-1	0.6907	3.032	32.6	0.854231	489	23.3333	0.864414	350	125	0.002	0.0067
		xpf-1 400uM	0.3905	3.822	25.6	0.691896	384	10.7333	0.656323	161	125		0.0002
	1/3	N2	0.94881	3.89832	37.2	2.14112	186	35.8	2.21435	179	25
		N2 400uM	0.798413	6.46383	11.2	1.1665	56	8.6	1.09226	43	25
		fcd-2	0.708571	13.2662	8.2	1.30384	41	6.2	1.27886	31	25
		fcd-2 400uM	0.791672	3.85785	30.4	0.68968	152	24.2	0.725566	121	25
		let-418	0.786667	9.91489	5	0.469042	25	0	0.340279	19	25
		let-418 400uM	0.418615	18.696	5.2	0.739022	26	2.6	0.749359	13	25
		fcd-2;let-418	0.82	12.2971	4.8	0.834166	24	3.6	0.756454	18	25
		fcd-2;let-418 400uM	0.33	16.4225	5	0.591608	25	2	0.591608	10	25
		xpf-1	0.643696	7.43513	34	0.854056	170	23	0.966842	115	25
		xpf-1 400uM	0.472972	3.38903	24.2	1.35665	121	11.8	1.04719	59	25
	2/3	N2	1	0	5.6	1.42428	28	5.6	1.42428	28	50
		N2 400uM	0.780238	6.57802	7.6	1.28555	38	5.8	1.19914	29	50
		fcd-2	0.90902	4.13377	10.8	1.85941	54	9.6	1.79873	48	50
		fcd-2 400uM	0.728474	8.50306	16.4	1.55116	82	11.6	1.21272	58	50
		let-418	0.902273	7.07472	7.2	1.00968	36	0	0.885061	30	50
		let-418 400uM	0.379394	9.71194	6.6	0.558678	33	2.4	0.387298	12	50
		fcd-2;let-418	0.83	11.7898	3.4	0.440588	17	2.6	0.420622	13	50
		fcd-2;let-418 400uM	0.304242	8.36377	7.2	0.638508	36	2.6	0.638508	13	50
		xpf-1	0.746174	4.50268	40.6	1.90708	203	31.4	1.84736	157	50
		xpf-1 400uM	0.306508	9.42437	29.4	1.21722	147	11	1.63763	55	50
	3/3	N2	0.95	5	2	0.387298	10	1.8	0.278887	9	50
		N2 400uM	0.622857	19.1108	4	0.447214	20	2.4	0.524404	12	50
		fcd-2	0.966667	3.33333	4.6	0.716271	23	4.4	0.716684	22	50
		fcd-2 400uM	0.693333	5.28625	3.6	0.268742	18	2.6	0.316228	13	50
		let-418	0.623016	6.45741	7.6	0.373462	38	0	0.374166	25	50
		let-418 400uM	0.405556	23.5964	7.4	0.897444	37	4	1.19373	20	50
		fcd-2;let-418	0.633333	18.5592	2	0.223607	10	1.4	0.338062	7	50
		fcd-2;let-418 400uM	0.365476	6.40981	7	0.420622	35	2.6	0.420622	13	50
		xpf-1	0.682289	5.22357	23.2	1.29222	116	16.8	1.19124	84	50
		xpf-1 400uM	0.391978	4.94444	23.2	1.22896	116	8.6	0.782066	43	50	one-way ANOVA with a Šídák correction
mutagen and figure	replicate	genotype	% survival	S.E.M.	avg emb	S.E.M.	total emb	avg adults	S.E.M.	total adults	# assayed	unexposed vs exposed	vs. WT dose matched	vs. fcd-2; let-418 dose matched
HYDROXYUREA (Fig. 4B)	all reps combined	N2	0.9573	1.523	13.9333	0.539909	209	13.4667	0.548153	202	150	0.0909
		N2 10mM	0.7773	5.427	11.6	0.535903	174	9.93333	0.617317	149	150
		fcd-2	0.8487	3.952	19.1333	0.81879	287	17.2667	0.863064	259	150	0.7608	0.791	0.7292
		fcd-2 10mM	0.7373	5.235	13.1333	0.937831	197	11.0667	0.939873	166	150		>0.9999	<0.0001
		let-418	0.7573	3.408	9	0.323669	135	7	0.321561	105	150	0.0002	0.0366	>0.9999
		let-418 10mM	0.4647	5.532	12.0667	0.522929	181	5.8	0.486602	87	150		<0.0001	0.8054
		fcd-2;let-418	0.7347	4.435	9.46667	0.461677	142	6.86667	0.407738	103	150	<0.0001	0.0118
		fcd-2;let-418 10mM	0.3573	5.298	7.53333	0.399793	113	3.06667	0.399793	46	150		<0.0001
	1/3	N2	0.941818	3.95846	9.6	0.689202	48	9.2	0.732773	46	50
		N2 10mM	0.719336	5.67405	8.4	0.371612	42	6	0.341565	30	50
		fcd-2	0.812573	7.55134	17.6	1.29378	88	15	1.29872	75	50
		fcd-2 10mM	0.661667	12.2009	4.2	0.520988	21	3	0.632456	15	50
		let-418	0.802857	6.04687	10.8	0.423827	54	0	0.351078	43	50
		let-418 10mM	0.375971	1.87815	11.8	0.850723	59	4.4	0.490825	22	50
		fcd-2;let-418	0.706749	7.66266	10.8	0.992565	54	7.6	0.831929	38	50
		fcd-2;let-418 10mM	0.284444	9.61352	4.8	0.341565	24	1.2	0.341565	6	50
	2/3	N2	0.959763	2.08415	19.8	0.891599	99	19.2	0.911158	96	50
		N2 10mM	0.906349	6.9298	19	0.340279	95	17.6	0.577022	88	50
		fcd-2	0.931329	3.60478	31.6	0.911599	158	30	1.05357	150	50
		fcd-2 10mM	0.905976	3.23137	29.4	0.811482	147	26.4	0.687001	132	50
		let-418	0.763333	6.33553	10.2	0.424726	51	0	0.512348	40	50
		let-418 10mM	0.505485	7.53347	17.2	0.708749	86	9.4	0.848026	47	50
		fcd-2;let-418	0.776471	8.33708	9.2	0.654416	46	7.4	0.740708	37	50
		fcd-2;let-418 10mM	0.442222	11.7084	7.2	0.707107	36	4	0.707107	20	50
	3/3	N2	0.97	1.85592	12.4	0.825989	62	12	0.831665	60	50
		N2 10mM	0.706667	12.8301	7.4	1.217	37	6.2	1.34044	31	50
		fcd-2	0.80028	8.30954	8.2	1.08426	41	6.8	1.03185	34	50
		fcd-2 10mM	0.643333	4.33333	5.8	0.462378	29	3.8	0.44129	19	50
		let-418	0.704762	6.77631	6	0.67082	30	0	0.650175	22	50
		let-418 10mM	0.513333	15.1144	7.2	0.828318	36	3.6	0.679052	18	50
		fcd-2;let-418	0.718333	8.51632	8.4	0.835236	42	5.6	0.606512	28	50
		fcd-2;let-418 10mM	0.347421	5.75058	10.6	0.65192	53	4	0.65192	20	50

### Sheet: S4. emb survival full brood
Table S4. Embryonic survival of full broods from let-418 mutant alleles.
assay & figure	replicate	genotype	avg % survival	S.E.M.	avg emb	S.E.M.	total emb	avg adults	S.E.M.	total adults	# assayed
BROOD SIZE AND SURVIAL (FIG. 5C, 5D)	1	N2	0.986696	0.00464966	327.8	0.740488	1639	323.4	0.728559	1617	5
		let-418(n3536)	0.972513	0.0058819	237	2.96048	948	230.75	2.95804	923	4
	2	N2	0.990637	0.00811477	300.8	0.723697	1504	297.6	0.600067	1488	5
		let-418 (n3536)	0.9584	0.0244939	217.2	4.12876	1504	208.8	4.07282	1044	4
		let-418 (syb6818)	----	----	0	----	0	0	----	0	5
	3	N2	0.988702	0.00360561	255	1.08916	1275	252	1.05353	1260	5
		let-418 (n3536)	0.948808	0.0205697	254.6	3.27327	1275	242	3.2274	1210	4
	4	N2	0.983298	0.00633893	343.2	0.736851	1716	337.2	0.637267	1686	5
		let-418(n3536)	0.959567	0.015362	141.6	4.25847	708	134.4	4.08618	672	5
		let-418(syb6818)	----	----	0	----	0	0	----	0	5
	5	N2	0.975288	0.00404663	302.8	0.554315	1514	295.2	0.495372	1476	5
		let-418(n3536)	0.945728	0.0292479	206.4	0.554315	1032	192	960	960	5
		let-418(syb6818)	----	----	0	----	0	0	----	0	5
	6	N2	0.99101	0.00417194	295.8	0.393232	1479	293.2	0.434448	1466	5
		let-418(n3536)	0.931839	0.0317826	256.6	1.75114	1283	241.8	2.07823	0	5
		let-418(syb6818)	----	----	0	----	0	0	----	0	5
	7	N2	0.977085	0.00843042	301	0.868993	1505	293.8	0.774509	1469	5
		let-418(syb6708)	0.988166	0.00389126	268.2	0.573917	1341	265	0.561669	1325	5

### Sheet: S5. supp figures
Table S5. Embryonic survival after mutagen exposure for supplementary figures.
mutagen	Figure	genotype & dose	% survival	S.E.M.	avg emb	S.E.M.	total emb	avg adults	S.E.M.	total adults	# assayed
CISPLATIN	Sup Fig 2A	N2 0uM	0.916667	0.0833333	2.6	0.420622	13	2.4	0.437798	12	25
		N2 100uM	0.933333	0.0666667	2	0.316228	10	1.8	0.278887	9	25
		N2 200uM	0.992424	0.00757576	7.4	2.35556	37	7.2	2.31361	36	25
		N2 300uM	0.375	0.239357	2.4	0.724569	12	1.4	0.736788	7	25
		N2 400uM	0.366667	0.0971825	2.4	0.158114	12	0.8	0.223607	4	25
		N2 500uM	0.45	0.2	2.4	0.437798	12	1.2	0.532291	6	25
		N2 600uM	0.2	0.122474	3.4	0.948683	17	1.4	0.828079	7	25
		N2 700uM	0.483333	0.171594	2.8	0.348466	14	1.2	0.171594	6	25
	Sup Fig 2B	N2 0uM	0.924603	0.0414298	11	2.00756	33	10	1.93218	30	30
		N2 100uM	0.941667	0.0363242	6.2	0.514311	31	5.8	0.515284	29	30
		N2 200uM	0.75	0.25	2.4	0.806226	12	2.2	0.889331	11	30
		N2 300uM	0.553333	0.161795	3.6	0.567646	18	2.6	0.749359	13	30
		N2 400uM	0.66	0.107703	4.4	0.415605	22	2.6	0.316228	13	30
		xpf-1 0uM	0.658333	0.149304	3.4	0.655295	17	2	0.547723	10	30
		xpf-1 100uM	0.538889	0.205556	3.8	0.81757	19	2.4	0.66458	12	30
		xpf-1 200uM	0.726667	0.104563	5.2	0.6108	26	3.8	0.695852	19	30
		xpf-1 300uM	0.420952	0.120755	5.4	0.674949	27	3	0.707107	15	30
		xpf-1 400uM	0.22	0.135647	3.6	0.679052	18	1.4	0.736788	7	30
		let-418 0uM	0.933333	0.0666667	2.4	0.387298	12	2.2	0.393123	11	30
		let-418 100uM	0.720635	0.113866	7.2	0.739745	36	5.4	0.68853	27	30
		let-418 200uM	0.671429	0.11194	6	0.532291	30	3.8	0.470162	19	30
		let-418 300uM	0.531795	0.191447	6	0.795822	30	3.8	0.81757	19	30
		let-418 400uM	0.500541	0.136635	10.8	1.22247	54	6.4	0.99687	32	30
HYDROXYUREA	Sup Fig 3	N2 0mM	1	0.05	13.3333	2.10555	40	13.3333	2.10555	40	25
		N2 10mM	0.833333	0.105409	2.4	0.483046	12	2	0.547723	10	25
		N2 20mM	0.6	0.194365	6	0.785281	30	5	1	25	25
		N2 30mM	1	0	0.4	0.387298	2	0.4	0.387298	2	25
		N2 40mM	0.733333	0.145297	3.5	1.18523	14	2.5	0.983192	10	25
		N2 50mM	0.972222	0.0277778	2.8	1.38099	14	2.6	1.30973	13	25
		let-418 0mM	0.8	0.122474	2.2	0.330289	11	1.6	0.193649	8	25
		let-418 10mM	0.25	0.25	1	0	4	0.25	0.5	1	25
		let-418 20mM	0.181818	0.181818	2.8	1.23056	14	1.6	1.26491	8	25
		let-418 30mM	0.5	0.096225	1.6	0.53619	8	0.8	0.41833	4	25
		let-418 40mM	0.25	0.25	1.2	0.341565	6	0.4	0.632456	2	25
		let-418 50mM	0.5	n/a *	0.8	0.894427	4	0.4	0.632456	2	25	one-way ANOVA with a Šídák correction
NITROGEN MUSTURD	Sup Fig 4	N2 0uM	0.9592	0.9905							51	unexposed vs exposed	vs. WT dose matched	vs. fcd-2; let-418 dose matched
		N2 100uM	0.8779	2.077							35	0.9032
		N2 150uM	0.5147	6.677							20	<0.0001
		fcd-2 0uM	0.938	2.484							48		>0.9999	0.9979
		fcd-2 100uM	0.6311	4.423							27	<0.0001	0.0003	>0.9999
		fcd-2 150uM	0.2486	7.778							17	<0.0001	0.0053	0.7259
		let-418 0uM	0.8746	2.955							56			>0.9999
		let-418 100uM	0.5579	7.285							27	<0.0001	<0.0001	0.9761
		let-418 150uM	0.2519	6.175							20	<0.0001	0.0034	0.6153
		fcd-2;let-418 0uM	0.8963	2.467							60		0.9698
		fcd-2;let-418 100uM	0.6458	3.36							27	<0.0001	0.0008
		fcd-2;let-418 150uM	0.1026	4.35							17	<0.0001	<0.0001
		* only 1/5 plates laid embryos, S.E.M. could not be calculated
